# Applying advanced circular statistics: magnetic orientation of green toad larvae

**DOI:** 10.64898/2026.03.11.710987

**Authors:** Paula M. Helfenbein, Rachel Muheim, Magdalena Spießberger, Stephan Burgstaller, Lukas Landler

**Affiliations:** University of Vienna, Department of Behavioral and Cognitive Biology, Faculty of Life Sciences, Vienna, Austria; BOKU University, Institute of Zoology, Department of Ecosystem Management, Climate and Biodiversity, Vienna, Austria; Lund University, Department of Biology, Lund, Sweden

**Keywords:** Amphibia, Anura, magnetic compass, y-axis orientation, circular mixed-effects models, repeated measures analysis

## Abstract

Many animals use the Earth’s magnetic field as a directional reference. Among those are amphibians, which can be trained towards magnetic directions. We used mixed-effects models to analyse a dataset exploring magnetic orientation in green toad larvae. We used control simulations to test whether the modelling approach produced inflated false-positive rates and to assess power and the accuracy of directional predictions. Traditional approaches applied to average individual bearings, namely the Rayleigh test and Hotelling’s test, did not detect significant deviations from uniformity. However, the linear mixed-effects models (LMMs) applied to sine and cosine components suggested orientation components consistent with a trained magnetic response. Model predictions suggested changing directional responses during the two-minute trial and with the larvae’s activity. The trained magnetic response became more pronounced towards the end of trials and with increased activity; the untrained magnetic response was split between NE and SW. Our study represents a first attempt to use recently developed circular adaptations of LMMs with complex random-effects structures to better capture animal orientation strategies, potentially increasing statistical power and providing more nuanced insight into orientation behaviour.
