## Supplementary material for "Applying advanced circular statistics: magnetic orientation of green toad larvae": Data and Scripts: Green_toad_magneto_test_protocol_July2026.xlsx

### Sheet: Sheet1
Number	Day	Time	Orientation of magnetic field	Tank	Tadpole	Test_round	Videonumber	Water temperature	Air temperature	Comment	Gosner
1	30.05.2024	17:05:00	S	II North	II North 5	1	S_II North 5		24.6°C	animal remained in release device	44
2	30.05.2024	17:13:00	S	West	West 4	1	S_West 4		24.6°C		37
3	30.05.2024	17:16:00	N	South	South 2	1	N_South 2		24.6°C		27
4	30.05.2024	17:25:00	E	II North	II North 3	1	E_II North 3		24.6°C		25
5	30.05.2024	17:29:00	N	II North	II North 4	1	N_II North 4		24.6°C		37
6	30.05.2024	17:37:00	N	II North	II North 5	2	N_II North 5		24.6°C	animal remained in release device	44
7	30.05.2024	17:42:00	E	II North	II North 5	3	E_II North 5	22.6	24.6°C	animal remained in release device	44
8	30.05.2024	17:48:00	S	II North	II North 4	2	S_II North 4		24.6°C		37
9	30.05.2024	17:53:00	W	II North	II North 4	3	W_II North 4		24.6°C		37
10	30.05.2024	17:59:00	S	II North	II North 3	2	S_II North 3		24.6°C		25
11	30.05.2024	18:04:00	E	II North	II North 4	4	E_II North 4		24.6°C		37
12	30.05.2024	18:09:00	S	South	South 2	2	S_South 2		24.6°C		27
13	30.05.2024	18:15:00	W	West	West 4	2	W_West 4	22.6	24.6°C		37
14	30.05.2024	18:20:00	W	II North	II North 5	4	W_II North 5		24.6°C	animal remained in release device	44
15	30.05.2024	18:24:00	W	South	South 2	3	W_South 2		24.6°C		27
16	30.05.2024	18:30:00	N	II North	II North 3	3	N_II North 3		24.6°C		25
17	30.05.2024	18:35:00	N	West	West 4	3	N_West 4		24.6°C		37
18	30.05.2024	18:40:00	E	West	West 4	4	E_West 4		24.6°C	release error	37
19	30.05.2024	18:48:00	E	South	South 2	4	E_South 2		24.6°C		27
20	30.05.2024	18:55:00	W	II North	II North 3	4	W_II North 3		24.6°C		25
21	31.05.2024	15:42:00	W	South	South 5	1	W_South 5	21.2	22.5°C		42
22	31.05.2024	15:49:00	E	West	West 5	1	E_West 5		22.5°C		41
23	31.05.2024	15:54:00	W	I North	I North 3	1	W_I North 3		22.5°C		37
24	31.05.2024	16:01:00	S	East	East 3	1	S_East 3		22.5°C		42
25	31.05.2024	16:07:00	E	South	South 5	2	E_South 5		22.5°C		42
26	31.05.2024	16:14:00	N	I North	I North 3	2	N_I North 3	21.0	22.5°C		37
27	31.05.2024	16:19:00	S	I North	I North 3	3	S_I North 3		22.5°C		37
28	31.05.2024	16:25:00	N	East	East 3	2	N_East 3		22.5°C		42
29	31.05.2024	16:36:00	S	East	East 2	1	S_East 2		22.5°C	release error	41
30	31.05.2024	16:42:00	E	South	South 3	1	E_South 3		22.5°C		32
31	31.05.2024	16:49:00	W	South	South 3	2	W_South 3		22.5°C		32
32	31.05.2024	16:55:00	N	South	South 3	3	N_South 3	21.1	22.5°C		32
33	31.05.2024	17:01:00	W	I North	I North 2	1	W_I North 2		22.5°C		37
34	31.05.2024	17:10:00	N	East	East 2	2	N_East 2		22.5°C	release error	41
35	31.05.2024	17:17:00	N	I North	I North 2	2	N_I North 2		22.5°C		37
36	31.05.2024	17:24:00	E	East	East 3	3	E_East 3	20.9	22.5°C	animal remained in release device	42
37	31.05.2024	17:30:00	W	East	East 3	4	W_East 3		22.5°C		42
38	31.05.2024	17:37:00	E	I North	I North 2	3	E_I North 2		22.5°C		37
39	31.05.2024	17:43:00	S	South	South 5	3	S_South 5		22.5°C		42
40	31.05.2024	17:50:00	W	East	East 2	3	W_East 2		22.5°C		41
41	31.05.2024	17:57:00	N	South	South 5	4	N_South 5	20.9	22.5°C		42
42	31.05.2024	18:05:00	E	East	East 2	4	E_East 2		22.5°C	animal remained in release device	41
43	31.05.2024	18:13:00	E	I North	I North 3	4	E_I North 3		22.5°C		37
44	31.05.2024	18:19:00	N	West	West 5	2	N_West 5		22.5°C		41
45	31.05.2024	18:25:00	S	South	South 3	4	S_South 3	20.9	22.5°C		32
46	31.05.2024	18:31:00	S	I North	I North 2	4	S_I North 2		22.5°C		37
47	31.05.2024	18:37:00	S	West	West 5	3	S_West 5		22.5°C		41
48	31.05.2024	18:43:00	W	West	West 5	4	W_West 5		22.5°C		41
